# Dynamic regulation of H2A.Zub and H3K27me3 by ambient temperature in plant cell fate determination

**DOI:** 10.1101/2024.07.18.604029

**Authors:** Kehui Zhu, Long Zhao, Fangfang Lu, Xuelei Lin, Chongsheng He, Doris Wagner, Jun Xiao

## Abstract

Crucial to plant development, ambient temperature triggers intricate mechanisms enabling adaptive responses to temperature variations. The precise coordination of chromatin modifications in shaping cell fate under diverse temperatures remains elusive. Our study, integrating comprehensive transcriptome, epigenome profiling and genetics, unveils that lower ambient temperature (16°C) restores developmental defects caused by H3K27me3 loss in PRC2 mutants by specifically depositing H2A.Zub at ectopically expressed embryonic genes, such as *ABI3* and *LEC1*. This deposition leads to re-silencing of these genes and compensates for H3K27me3 depletion. PRC1-mediated H2A.Zub and PRC2-catalyzed H3K27me3 play roles in silencing transcription of these embryonic genes for post-germination development. Low temperature decelerates H2A.Z turnover at specific loci likely by attenuating the interaction between TOE1 and H2A.Z chaperone, sustaining repression of embryonic genes and alleviating requirement for PRC2-H3K27me3 at post-germination stage. Our findings offer mechanistic insights into the cooperative epigenetic layers facilitating plants adaptation to varying environmental temperatures.
