## Supplemental Table 3 for "Dynamic regulation of H2A.Zub and H3K27me3 by ambient temperature in plant cell fate determination"

### Sheet: Sheet1
List of oligonucleotide primer sequences
Genetyping
clf-28(SALK_139371)-LP	TTCGGTTGGCACTAAACTCAC
clf-28(SALK_139371)-RP	TGTAGAAGATGGACCTGCCAG
swn-7(SALK_109121)-LP	TGATTATTGCTCCGTTTCCAC
swn-7(SALK_109121)-RP	CGAGGAATTTTCTAATTCCGG
ring1a-F	CTAGGCATATTGGACACTGC
ring1a-R	ATTCTAAAGAAAGAAGTCCATCTTCTA
hta10(SALK_069726)-LP	TTTCATCATCATAACTCGAAAACC
hta10(SALK_069726)-RP	AGGAAGATCAGAGCTTGAGGG
hta9-1(SALK_054814)-LP	AATCCTTCCCAATGAATTTGC
hta9-1(SALK_054814)-RP	GGGAAAGGTGCTAAAGGTTTG
toe1 (SALK_069677)-LP	TAGGTGGTTTCGACACTGCTC
toe1 (SALK_069677)-RP	CGAGGATCCATAAGGAAGAGG
toe2 (SALK_065370)-LP	GAATTTGACAGCAGCTCGATC
toe2 (SALK_065370)-RP	TGTTTATTTCAAATCGACGGC
LBb1.3	ATTTTGCCGATTTCGGAAC
qRT-PCR
LEC2-F	GTCTTTCAAATACAAGTTTTGGTCC
LEC2-R	AAGTCTCCTATCTCAGCTCCATTTT
PSAN-F	ATCTTGGCAGCCAGTGAAAT
PSAN-R	CTCCACTGCTGCTGTTTCTG
PSAG-F	AGCACGATCATCTCCAGCTT
PSAG-R	AAGCCCTTCCATCGTCATAA
RBCS1A-F	TTCGGAATCGGTAAGGTCAG
RBCS1B-R	CCACTATGGTCGCTCCTTTC
RBCS3B-F	TCGACGTCACTAAGGTCAGG
RBCS3B-R	ATTCACCGGCTTGAAGTCAT
ABI3-F	CCAAAGACCAATCTTTGTGAAC
ABI3-R	CCAACTTCAGATGAACAAAGACC
LEC1-F	AGACGGCAGAGAAACAATGG
LEC1-R	CGGCTACTACGACTGAGCTG
BBM-F	AATGCTAATCATCAAGACAAT
BBM-R	ATCTACCTGTCCACCGATGC
AIL5-F	TCTCAAACCCTAGAGGAAGGA
AIL5-R	GGGACTCGTGAAGTCTTTGG
CUC1-F	CCGACAATGGATGTTGATGT
CUC1-R	TGATCAGCTCTTCATCAGTTGG
TOE1-F	TTCAGAGCTTGAGATGTTGGA
TOE1-R	ATAACTGACGACGTCGATGTACC
Actin2-F	AGTGGTCGTACAACCGGTATTGT
Actin2-R	GATGGCATGAGGAAGAGAGAAAC
CUT&Tag-qPCR
ABI3-I-F	CTGCTGTGTTTTTGGAGTGG
ABI3-I-R	AGTCTTCTTGCCGCTGATTC
ABI3-II-F	TGCGCTACAGGTAACTGATTATG
ABI3-II-R	AACATTTTGGTCGAGTTCCAA
LEC1-I-F	TGTCTCCAATTTTTCATGAGC
LEC1-I-R	AACGTGGAGCTCCCTTCTCT
LEC1-II-F	CACGGGTATATTCAATGAACACATA
LEC1-II-R	ATTGTTTCATCATGGCTGAGTC
CUC1-I-F	GACCAGTCCTTGTTCGGTTC
CUC1-I-R	CACTCCTTCTCCCCCATTTT
CUC1-II-F	GCCATGCGGTCATTAAACTA
CUC1-II-R	GGAAATGATTCGAGACTAATACAAA
ACT2-F	TCATTGATCATTATTTGAACTGAGC
ACT2-R	AACCCTCGTAGATTGGCACA
H3K27me3 ChIP-qPCR
LEC1-I-F	GAGCTCCACGTTCCATTGTT
LEC1-I-R	CAACCATCAACCTCTCTTTGC
LEC1-II-F	AATAATGATCAGCCGGGTCT
LEC1-II-R	CACGGGTATATTCAATGAACACATA
ABI3-I-F	CGGTGGTGATTGCATTGATA
ABI3-I-R	GTTAGGGTTTTGCGTGTCGT
ABI3-II-F	CAGCAGAACCAAACCCAAAT
ABI3-II-R	CGGGACATTAGGCCAATACA
ACT2-F	TCATTGATCATTATTTGAACTGAGC
ACT2-R	AACCCTCGTAGATTGGCACA
H2A.Z ChIP-qPCR
LEC1-I-F	AGAGATTTTGGCGTGAGACG
LEC1-I-R	ATGGTATCGTGGTCCAGCAG
LEC1-II-F	ATAAGGACCCGGAGGAGGTA
LEC1-II-R	CGATCGTGGTTCTGCACTTA
ABI3-I-F	GTCCGACCAAACCTGTTTCT
ABI3-I-R	AGTTTGGAGCAGGCATGTATC
ABI3-II-F	CAGCAGAACCAAACCCAAAT
ABI3-II-R	CGGGACATTAGGCCAATACA
ACT2-F	TCATTGATCATTATTTGAACTGAGC
ACT2-R	AACCCTCGTAGATTGGCACA
reChIP-qPCR
ABI3-P1-F	TCTTGTCTCATCACCACAGACA
ABI3-P1-R	CACGGGGTTAAGTTGTGGA
ABI3-P2-F	TGAATCTCCACCGTCATGG
ABI3-P2-R	TGCAGGAACATAAGGATATTGG
LEC1-P1-F	CATACCATAACCATAAGGACCCGG
LEC1-P1-R	GATCGTGGTTCTGCACTTAGAGG
LEC1-P2-F	GCGTGAGACGGTAAGGTTTT
LEC1-P2-R	ATGGTATCGTGGTCCAGCAG
LEC1-P3-F	TCTTACGTTGCTCACGTTGG
LEC1-P3-R	ACGCCAAAATCTCTGACGAC
LEC1-P4-F	CCGTGAAACCCAATACCATT
LEC1-P4-R	ACTACGTGGACCCCCTCAC
CUC1-P1-F	CTGCAATTGCTCCGATCAT
CUC1-P1-R	GCGGGAAGGAATGTATGAAA
CUC1-P2-F	CGATGCGAGCTTTCATACAT
CUC1-P2-R	CCCAAATCCAGAAACTGACC
AT4G05580-F	TACACATTCCTCAGCCGTTG
AT4G05580-R	CCTATCTCCCAGCTAGCAACC
Y2H
AD-LEC2-F	GGCCATGGAGGCCAGTgaattcATGGATAACTTCTTACCCTTTCCCTC
AD-LEC2-R	GCAGCTCGAGCTCGATggatccCCACCACTCAAAGTCGTTAAAGCTC
AD-TOE1-F	GGCCATGGAGGCCAGTgaattcATGTTGGATCTTAACCTCAACGCTGA
AD-TOE1-R	GCAGCTCGAGCTCGATggatccAGGGTGTGGATAAAAGTAACCACGT
AD-ABI3-F	GGCCATGGAGGCCAGTgaattcATGAAAAGCTTGCATGTGGCG
AD-ABI3-R	GCAGCTCGAGCTCGATggatccTTTAACAGTTTGAGAAGTTGGTGAAGC
BD-EEN-F	ATATGGCCATGGAGGCCgaattcATGGAGAGAGAGTTGATGGAGGC
BD-EEN-R	GCAGCTCGAGCTCGATggatccCTTGAGAACAACAGCAGCATTGC
BD-ARP5-F	ATATGGCCATGGAGGCCgaattcATGGCGTTCGTTTCGAGGATAC
BD-ARP5-R	GCAGCTCGAGCTCGATggatccTCACAAATAGTTGTATCGAATTTGA
BD-INO80_N-F	ATATGGCCATGGAGGCCgaattcATGGATCCTTCAAGACGACCACC
BD-INO80_N-R	GCAGCTCGAGCTCGATggatccTCTGCCGCTGAAGTTTCTGG
BD-CLF_N-F	ATATGGCCATGGAGGCCgaattcATGGCGTCAGAAGCTTCGC
BD-CLF_N-R	GCAGCTCGAGCTCGATggatccACCTTCAATGGTGCCATATCCC
BiFC
CE-TOE1-F	CCCAGGCCTACTAGTggatccATGTTGGATCTTAACCTCAACGCTGA
CE-TOE1-R	CCCGGGAGCGGTACCctcgagAGGGTGTGGATAAAAGTAACCACGT
NE-EEN-F	CCCAGGCCTACTAGTggatccATGGAGAGAGAGTTGATGGAGGC
NE-EEN-R	CCCGGGAGCGGTACCctcgagCTTGAGAACAACAGCAGCATTGC
NE-CLF_N-F	CCCAGGCCTACTAGTggatccATGGCGTCAGAAGCTTCGC
NE-CLF_N-R	CCCGGGAGCGGTACCctcgagACCTTCAATGGTGCCATATCCC
TOE1 ChIP-qPCR
LEC1-P1-F	TTGATGGTTGAGTGGTTTTATAGAGA
LEC1-P1-R	TAGCCAATGAGACAAGCCAAT
LEC1-P2-F	GGGACACGTTCTTAGTTACGG
LEC1-P2-R	ACGTAACGGCAAGAATCTGAA
LEC1-P3-F	AAGCCGGCATTCCGTTAAT
LEC1-P3-R	GTTATGGGAGGTGGTCGGTA
LEC2-P1-F	TGCTCTATCAGAAACTTACATTTGG
LEC2-P1-R	TTTCAGAGTTTATGGCCGAGA
LEC2-P2-F	GAGAAGGCTCTTTATTTTATTTTGGA
LEC2-P2-R	TTTTTCAATGTTTGAACTGCAT
LEC2-P3-F	GAGAGAGATCTGAGTGAAGAAACAA
LEC2-P3-R	CATCTGCAACATTTTGACTCG
PEI1-P1-F	ATAGTTTTGGCATTTTTCATTGC
PEI1-P1-R	AATTTAGGAAACTGAAAGGGGAAT
PEI1-P2-F	TTTTCCTAAGATGAAATCTCTGTAGTT
PEI1-P2-R	TTGCACTTTTCAACATTTTTCC
PEI1-P3-F	CGGGAACTTGTGTCAGAGGA
PEI1-P3-R	CCGGCCTATATGCGTACCT
AT4G05580-F	TACACATTCCTCAGCCGTTG
AT4G05580-R	CCTATCTCCCAGCTAGCAACC
